# *Ocimum sanctum, OscWRKY1*, regulates phenylpropanoid pathway genes and promotes resistance to pathogen infection in Arabidopsis

**DOI:** 10.1101/2022.01.12.474522

**Authors:** Ashutosh Joshi, Gajendra Singh Jeena, Shikha, Ravi Kumar, Alok Pandey, Rakesh Kumar Shukla

## Abstract

WRKY transcription factor (TF) family regulates various developmental and physiological functions in plants. *PAL* genes encode enzymes which are involved in plant defense responses, but the direct regulation of *PAL* genes and phenylpropanoid pathway through WRKY TF’s is not well characterized. In the present study, we have characterized an *OscWRKY1* gene from *O. sanctum* which shows induced expression after methyl jasmonate (MeJA), salicylic acid (SA), and wounding. Recombinant OscWRKY1 protein binds to the W-box *cis*-element TTGAC[C/T] and activates the reporter gene in yeast. Overexpression of *OscWRKY1* enhances Arabidopsis resistance towards *Pseudomonas syringae pv. tomato Pst* DC3000. Upstream activator sequences of *PAL* and *C4H* have identified the conserved W-box *cis*-element (TTGACC) in both *O. sanctum* and Arabidopsis. OscWRKY1 was found to interact with W-box *cis*-element present in the *PAL* and *C4H* promoters. Silencing of *OscWRKY1* using VIGS resulted in reduced expression of *PAL, C4H, COMT, F5H* and *4CL* transcripts. *OscWRKY1* silenced plants exhibit reduced PAL activity, whereas, the overexpression lines of *OscWRKY1* in Arabidopsis exhibit increased PAL activity. These results revealed that *OscWRKY1* positively regulates the phenylpropanoid pathway genes and enhances the resistance against bacterial pathogen in Arabidopsis.
