## Supplementary material for "*Ocimum sanctum, OscWRKY1*, regulates phenylpropanoid pathway genes and promotes resistance to pathogen infection in Arabidopsis": table_supplementary

### Sheet: Sheet1
For cloning of OscWRKY in pGEX4T2
OscWRKYPGX-F	5’-GGATCCATGGAGAGTGCTTGTACCTG-3’
OsWRKYPGX-R	5’-CTCGAGCTATCTGAAAAATCCCGAGG-3’
For cloning of OscWRKY in pBI121
OscWFPBI	5’-TCTAGAATGGAGAGTGCTTGTACCTG-3’
OscWRPBI	5’-GGATCCCTATCTGAAAAATCCCGAGG-3’
For cloning of OscWRKY in pGADT7
OscWFPGAD	5’-TCATATGATGGAGAGTGCTTGTACCTG-3’
OscWRPGAD	5’-TGGATCCTCTGAAAAATCCCGAGGTACTA-3’
For cloning of OscC4H in pHIS2.0
OsC4HFPHIS	5’-TGAATTCCCTGTCTAATATTCATCACTAC-3’
OsC4HRPHIS	5’-TGAGCTCGCGCCATGTATTTAACGTCTCT-3’
For cloning of OscPAL in pHIS2.0
OsPALFPHIS	5’-TGAATTCCATGGTCCGAATCAGTTACTTA-3’
OsPALRPHIS	5’-TGAGCTCATTTGACCACACATATACACCC-3’
For cloning of AtPAL in pHIS2.0
AtPALFPHIS	5’-TGAATTCCGAACCCTTAGATCAAAAGTTA-3’
AtPALRPHIS	5’-TGAGCTCGCATTTTTCGTGTTAATTGTAT-3’
For cloning of AtC4H in pHIS2.0
AtC4HFPHIS	5’-TGAATTCCGTCACAAATATAATACTAGGC-3’
AtC4HRPHIS	5’-TGAGCTCCGATTGTTTTGGACTTTGGGTT-3’
For EMSA of OscWRKY
W-BOX1F	5’-AGATTGACCAGATTTGACCTGTTGACCCT-3’
W-BOX1R	5’-AGGTCAATAAGGGTCAACAGGTCAAATC-3’
W-BOX4F	5’-GATTGACCTAGATTTGACCTTGTTGACCTCT-3’
W-BOX4R	5’-AAGGTCAATAAGAGGTCAACAAGGTCAAATC-3’
W-BOX5F	5’-ACAAAAATTTGACTATACTTGACTATTAGTG-3’
W-BOX5R	5’-ACACTAATAGTCAAGTATAGTCAAATTTTTG-3’
W-BOX1 (M)	5'-AGATTGACGAGATTTGACGTGTTGACGCT-3'
W-BOX5 (M)	5'-ACAAAAATTTCACTATACTTCACTATT-3'
Primers used for qRT-PCR
wrky2F	AAACCCATGGCACCACAAA
wrky2R	GGCCTGAACGAGCCTAACG
wrky4F	GGATGATGGGTACAAATGGAGAA
wrky4R	TGGATGAGGATTCCCCTTGA
wrky15F	GGGTGAAGAGGGTGGTTATGGT
wrky15R	GGTGGGATGTCAGCCATTTT
OscwrkyF	TCAGCCCATGCCTCAACA
OscwrkyR	TGGTTGCAATTCACAATACCAAT
wrky48F	TGCCCCTCTGCTTCTAATTCTG
wrky48R	CCGACGGCAACATGTCTTG
AtC4HF	CGGAAACTGGCTTCAAATCG
AtC4HR	AGGAAGATGTCGCCGAACCT
AtPAL1F	GCGTCAAGTGGTCGGTGAA
AtPAL1R	TATGCGTGTTATCCGTGGTGAT
ADHF	GGTTGGGAGGGTGGCTTATT
ADHR	GCAGTCGGAGGGAGGTTGA
CHSF	TCAGCTTCATCTTCAGCAGCTT
CHSR	GCCCTCTCGTACTGCCAATG
DXSF	TCGTCAGGCGTGTTGAACAC
DXSR	AACGGGAGGGCATTTGAGTT
GGPF	AGGGAAGACCGCTGGAAAAG
GGPR	AACTCCATCGCCTTCTCCAA
LISF	TGCCCAACTAGGGTTCACAGA
LISR	TCCAAGCATTTGTTGAGGTTCA
TPSF	TTTTGGAATTGCCGTATGCA
TPSR	CAATCCTTAGGTGTGTCGTCAATTT
HMGRF	ATCGCCGGAAAGAACCTCTAC
HMGRR	GACGCCTTTGGAGACCATGT
OSC-actin-F	GGAGTACGATGAATCGGGGC
OSC-actin-R	ATCCAAATGACCACCACCAGC
OSC-Ubq-F	GAGGATGGACGCACTCTAGC
OSC-Ubq-R	CCCAGTCAGCGTCTTCACAA
OSC-eF1a-F	TGACAGGCGTTCTGGTAAGG
OSC-eF1a-R	TCTTGATCACACCCACTGCC
Osc-PDS-RT-F	GTTGTCTGCGAGAGGGGAG
Osc-PDS-RT-R	ACACTTCAACTGCTTTATTACAAGA
OscPAL1-RT-F	GAATGGTGCACCTCTTCCGA
OscPAL1-RT-R	AGCAACGTTGAAAGAACAACCT
OscPAL2-RT-F	ACCCAATTGAGTGGGTCGTT
OscPAL2-RT-R	TTAAAATTCGATGGCGGCGG
OscPAL3-RT-F	GGACTGGAATGGTGCTCCTC
OscPAL3-RT-R	TGTCATGGGAGATAGCATCAAACA
pTRV2-CP-F	GTTGAAGAAGTTACACAGCA
pTRV2-CP-R	TCTTCAACTCCATGTTCTCT
pTRV2-RdRP-F	CGTGTTGCATTTCGATGAA
pTRV2-RdRP-R	GACAACGCCACGATTAAGT
Primers used for VIGS
OSC-PDS-TRV2-F	TTCTAGAGGAAGTCCGCCTCAATTCAAGA
OSC-PDS-TRV2-R	TGGATCCCCTGATAGAACTGCACCTTCCA
OSCWRKY1-TRV2-F	GTCGACAACCTCGAGCAAC
OSCWRKY1-TRV2-R	GGTGGGAAGGAGAACTGAGC
